# Severe Acute Respiratory Syndrome Coronavirus-2 genome sequence variations relate to morbidity and mortality in Coronavirus Disease-19

**DOI:** 10.1101/2021.05.24.445374

**Authors:** Poonam Mehta, Saumya Sarkar, Ujjala Ghoshal, Ankita Pandey, Ratender Singh, Dharamveer Singh, Rahul Vishvkarma, Uday Chand Ghoshal, Ranjeet Maurya, Rajesh Pandey, Ravishankar Ramachandran, Punyasloke Bhadury, Tapas K Kundu, Singh Rajender

## Abstract

Outcome of infection with Severe Acute Respiratory Syndrome Coronavirus-2 (SARS-CoV-2) may depend on the host, virus or the host-virus interaction-related factors. Complete SARS-CoV-2 genome was sequenced using Illumina and Nanopore platforms from naso-/oro-pharyngeal ribonucleic acid (RNA) specimens from COVID-19 patients of varying severity and outcomes, including patients with mild upper respiratory symptoms (n=35), severe disease admitted to intensive care with respiratory and gastrointestinal symptoms (n=21), fatal COVID-19 outcome (n=17) and asymptomatic (n=42). Of a number of genome variants observed, p.16L>L (Nsp1), p.39C>C (Nsp3), p.57Q>H (ORF3a), p.71Y>Y (Membrane glycoprotein), p.194S>L (Nucleocapsid protein) were observed in similar frequencies in different patient subgroups. However, seventeen other variants were observed only in symptomatic patients with severe and fatal COVID-19. Out of the latter, one was in the 5’UTR (g.241C>T), eight were synonymous (p.14V>V and p.92L>L in Nsp1 protein, p.226D>D, p.253V>V, and p.305N>N in Nsp3, p.34G>G and p.79C>C in Nsp10 protein, p.789Y>Y in Spike protein), and eight were non-synonymous (p.106P>S, p.157V>F and p.159A>V in Nsp2, p.1197S>R and p.1198T>K in Nsp3, p.97A>V in RdRp, p.614D>G in Spike protein, p.13P>L in nucleocapsid). These were completely absent in the asymptomatic group. SARS-CoV-2 genome variations have a significant impact on COVID-19 presentation, severity and outcome.
