## Supplementary Table 1 for "Severe Acute Respiratory Syndrome Coronavirus-2 genome sequence variations relate to morbidity and mortality in Coronavirus Disease-19"

### Sheet: Codon Usage
All frequencies are averages over all taxa.
Relative synonymous codon usage is given in parentheses following the codon frequency
Domain: Data
Codon	Count	RSCU	Codon	Count	RSCU	Codon	Count	RSCU	Codon	Count	RSCU
UUU(F)	339.4	1.34	UCU(S)	164.7	1.45	UAU(Y)	206.3	1.02	UGU(C)	304.7	1.27
UUC(F)	168.7	0.66	UCC(S)	70.7	0.62	UAC(Y)	198.2	0.98	UGC(C)	175.6	0.73
UUA(L)	290.9	1.34	UCA(S)	170.1	1.49	UAA(*)	244.3	1.17	UGA(*)	229.4	1.1
UUG(L)	272.5	1.25	UCG(S)	36	0.32	UAG(*)	151.1	0.73	UGG(W)	190.2	1
CUU(L)	246	1.13	CCU(P)	99.6	1.46	CAU(H)	159.4	1	CGU(R)	53.8	0.69
CUC(L)	109.1	0.5	CCC(P)	43.4	0.64	CAC(H)	159.2	1	CGC(R)	34.7	0.45
CUA(L)	187.9	0.86	CCA(P)	105.3	1.55	CAA(Q)	221.3	1.21	CGA(R)	29.8	0.38
CUG(L)	200.4	0.92	CCG(P)	24	0.35	CAG(Q)	145.6	0.79	CGG(R)	22.9	0.29
AUU(I)	241.9	1.41	ACU(T)	191	1.2	AAU(N)	229.4	1.01	AGU(S)	137.3	1.21
AUC(I)	108.5	0.63	ACC(T)	123.6	0.78	AAC(N)	225.9	0.99	AGC(S)	104.4	0.92
AUA(I)	164.6	0.96	ACA(T)	266	1.68	AAA(K)	304.5	1.19	AGA(R)	214.8	2.76
AUG(M)	253.7	1	ACG(T)	54.6	0.34	AAG(K)	209.3	0.81	AGG(R)	110.5	1.42
GUU(V)	214.5	1.32	GCU(A)	160.9	1.78	GAU(D)	118.5	1.07	GGU(G)	139.6	1.71
GUC(V)	103.4	0.63	GCC(A)	54.7	0.6	GAC(D)	103.4	0.93	GGC(G)	60.6	0.74
GUA(V)	160.6	0.99	GCA(A)	123.5	1.36	GAA(E)	142	1.14	GGA(G)	76	0.93
GUG(V)	173.2	1.06	GCG(A)	23	0.25	GAG(E)	106.4	0.86	GGG(G)	51.2	0.63
Average# codons=9807
